# Cancer persister cells activate NMDARs to survive ferroptosis

**DOI:** 10.64898/2026.07.13.738168

**Authors:** Simona Punzi, Ilaria Villanti, Guido Gatti, Davide Cittaro, Gemma Crupi, Michela Prunella, Nicola Altini, Elisa Guerrera, Giulia Casaroli, Giovanni Filippo Marco Gallo, Claudia Felici, Oronza A. Botrugno, Emanuele Tanzi, Vitoantonio Bevilacqua, Antonella Nai, Laura Silvestri, Giovanni Tonon

**Author notes:** These Authors contributed equally to the work (Simona Punzi, Ilaria Villanti).

## Abstract

Upon treatment, cancer cells engage non-genetic adaptations, including tolerance and subsequent persistence, to survive therapy. Eliciting programmed cancer cell death in these persister cells (PCs) remains a primary goal in oncology. We found that ferroptosis is the programmed cell death mechanism most deregulated in persisters by some of the most widely used therapeutic regimens, including platinum-based therapies, which combined with ferroptosis inducers ablate persister colorectal cancer cells. Conversely, persisters emerging from topoisomerase inhibitor regimens withstand ferroptosis and ferroptotic inducers, increasing instead intracellular iron concentration. We found that topoisomerase inhibitors trigger the Xc^-^ antiporter axis (*via* SLC7A11 and CD44) increasing both intracellular cystine, to activate GPX4, and extracellular glutamate. Glutamate then engages the NMDA receptors (NMDARs), which are essential in neurotransmission but recently reported to be deregulated also in cancer cells. In PCs, NMDARs stimulate intracellular Ca^2+^ uptake and trigger the AKT/NFE2L2 axis, thereby engaging a cytoprotective program to cope with oxidative stress. Furthermore, we found that NFE2L2 increases the distance between the endoplasmic reticulum and mitochondria while reducing mitochondrial ROS in PCs. The synergistic inhibition of both the standard (Xc^-^ antiporter) and this novel NMDAR/NFE2L2 axis resensitizes PCs to ferroptosis. These data provide new opportunities to improve the efficacy of widely used therapeutic regimens.

- Persister cells induced by FOLFOX are sensitive to ferroptosis while resistant upon FOLFIRI treatment
- Increased extracellular glutamate activates a NMDAR/NFE2L2 axis
- NFE2L2 copes with oxidative stress by inhibiting juxtaposition between ER and mitochondria
- Inhibition of Xc^-^ antiporter alongside NMDAR/NFE2L2 is required to trigger ferroptosis in FOLFIRI persister cells
