## Supplemental Table 1 for "Cancer persister cells activate NMDARs to survive ferroptosis"

### Sheet: Suppl. Table 1
Suppl. Table 1. Reactome analysis of 708 upregulated genes in FOLFIRI-PCs. P-value <0.05
Pathway identifier	Pathway name	Entities pValue	Submitted entities found
R-HSA-9864848	Complex IV assembly	0.00291493	COX7B;COA1;NDUFA4;MT-CO1;COX7A2;COQ10A;COX20
R-HSA-912631	Regulation of signaling by CBL	0.00705861	YES1;BLNK;PIK3R2;PIK3R1;PIK3CB
R-HSA-9842640	Signaling by LTK in cancer	0.0102534	PIK3R2;PIK3R1;PIK3CB
R-HSA-9707564	Cytoprotection by HMOX1	0.0157791	ABCC1;COX7B;NDUFA4;MT-CO1;TGS1;SSR3;COX7A2;BACH1;NFE2L2
R-HSA-75108	Activation, myristolyation of BID and translocation to mitochondria	0.0168271	CASP8;BID
R-HSA-9927354	Co-stimulation by ICOS	0.0174319	PIK3R2;PIK3R1;PIK3CB
R-HSA-9758274	Regulation of NF-kappa B signaling	0.0176566	IKBKB;CASP8;TRAF6;N4BP1
R-HSA-400685	Sema4D in semaphorin signaling	0.0192966	ARHGEF12;LIMK2;ARHGAP35;RHOB;MYL12B
R-HSA-9696264	RND3 GTPase cycle	0.0204929	ARHGAP21;TMOD3;PIK3R2;PIK3R1;ARHGAP35;FAM83B
R-HSA-114604	GPVI-mediated activation cascade	0.0204929	CDC42;RAC2;PIK3R2;PIK3R1;PIK3CB;RHOB
R-HSA-9818032	NFE2L2 regulating MDR associated enzymes	0.0218416	ABCC1;NFE2L2
R-HSA-264870	Caspase-mediated cleavage of cytoskeletal proteins	0.0218416	CASP7;CASP8;GSN
R-HSA-9013405	RHOD GTPase cycle	0.023787	ARHGAP21;PGRMC2;ANKFY1;PIK3R2;PIK3R1;WHAMM;ARHGAP35
R-HSA-75157	FasL/ CD95L signaling	0.0254655	CASP8;CASP10
R-HSA-198203	PI3K/AKT activation	0.0268032	PIK3R2;PIK3R1;PIK3CB
R-HSA-1606322	ZBP1(DAI) mediated induction of type I IFNs	0.0275944	IKBKB;PLIN3;DTX4;MYD88
R-HSA-210993	Tie2 Signaling	0.0275944	GRB7;PIK3R2;PIK3R1;PIK3CB
R-HSA-9614399	Regulation of localization of FOXO transcription factors	0.0323146	AKT2;FOXO4;YWHAZ
R-HSA-933543	NF-kB activation through FADD/RIP-1 pathway mediated by caspase-8 and -10	0.0323146	IKBKB;CASP8;CASP10
R-HSA-9013957	TLR3-mediated TICAM1-dependent programmed cell death	0.0355219	CASP8;PLIN3
R-HSA-8952158	RUNX3 regulates BCL2L11 (BIM) transcription	0.0355219	BCL2L11
R-HSA-9707587	Regulation of HMOX1 expression and activity	0.0355219	BACH1;NFE2L2
R-HSA-5620922	BBSome-mediated cargo-targeting to cilium	0.0357476	BBS2;TTC8;BBS12;LZTFL1
R-HSA-416572	Sema4D induced cell migration and growth-cone collapse	0.0357476	ARHGEF12;LIMK2;RHOB;MYL12B
R-HSA-186763	Downstream signal transduction	0.03704	GRB7;PIK3R2;STAT6;PIK3R1;PIK3CB
R-HSA-512988	Interleukin-3, Interleukin-5 and GM-CSF signaling	0.038361	YES1;BLNK;PIK3R2;PIK3R1;PIK3CB;YWHAZ
R-HSA-9819196	Zygotic genome activation (ZGA)	0.0402919	TUT7;TUT4
R-HSA-209543	p75NTR recruits signalling complexes	0.0449593	IKBKB;TRAF6;MYD88
R-HSA-9842663	Signaling by LTK	0.0449593	PIK3R2;PIK3R1;PIK3CB
R-HSA-9671555	Signaling by PDGFR in disease	0.0451492	GOLGA4;PIK3R2;PIK3R1;PIK3CB
R-HSA-3134963	DEx/H-box helicases activate type I IFN and inflammatory cytokines production	0.0468415	IRF7;MYD88
R-HSA-9616334	Defective Base Excision Repair Associated with NEIL1	0.0477763	NEIL1
R-HSA-1445148	Translocation of SLC2A4 (GLUT4) to the plasma membrane	0.0486388	RAB4A;TUBA1A;RAB14;AKT2;SNAP23;YWHAZ;RAB11A;RHOQ
